# Bimolecule detection for Extracellular Vesicle Screening

**DOI:** 10.1101/2020.07.23.217018

**Authors:** Hisako Kaneda, Yui Ida, Ryusuke Kuwahara, Izumi Sato, Takanari Nakano, Haruhiko Tokuda, Tsuyoshi Sato, Takayuki Murakoshi, Koichi Honke, Norihiro Kotani

**Author notes:** To whom correspondence should be addressed: Norihiro Kotani: Department of Biochemistry, Saitama Medical University, 38 Morohongo, Moroyama-machi, Iruma-gun, Saitama 350-0495, Japan.

## Abstract

Extracellular vesicle (EV) has been investigated for use in clinical testing in recent years. Specific EV surface proteins provide distinguishing characteristics, but are insufficient for more detailed classification of EVs. Here, we suggest a novel “Bimolecular surface antigen expressed in EV” (BiEV) as a potential indicator for more efficient EV screening. A BiEV can be identified using a previously developed method, enzyme-mediated activation of radical sources, to label the components proximal (within 20 nm) to a given molecule. We examined the screening of cancer cell-secreted EV (cEV) included in serum EVs from a model mouse for lung cancer. The cEV-specific BiEVs were first identified by through a comparison of serum EVs from wild-type and lung cancer mice, showing that the CHL1-SLC4A1 bimolecule was a significant candidate for cEV-specific BiEV. Enzyme-linked immunosorbent assay quantification of CHL1-SLC4A1 BiEV appeared to suggest a potential for cancer screening of these mice. Using the same protocols, we found that CHL1-caspase 14 BiEV was significantly elevated in lung cancer patients compared with healthy persons. A BiEV strategy may be able to make a contribution to more effective EV screening, resulting in novel biological and clinical applications.
