## Supplementary material for "Bimolecule detection for Extracellular Vesicle Screening": Table S2

### Sheet: Sheet1
Supplementary Table 6 Wild type mice and EML4-ALK TG mice used in ELISA analysis
<mCHL1 Direct ELISA>
Table S2. The detail data of wild-type and EML4-ALK TG mice (small tumor group) used in BiEV analysis
EML4-ALK TG mice (small tumor group)								Wild type mice
No.	type	♂♀	Age（weeks)	Whole lung (g)	Tumor (g)			No.	type	♂♀	Age（weeks)
776	TG	♀	7	0.27	0.08			58	WT	♀	8
783	TG	♂	7	0.22	0.06			59	WT	♀	8
798	TG	♂	4	0.16	0.03			62	WT	♀	7
802	TG	♀	4	0.19	0.04			63	WT	♀	7
803	TG	♀	4	0.17	0.04			64	WT	♂	9
807	TG	♀	4	0.2	0.05			65	WT	♂	9
808	TG	♀	4	0.15	0.02			66	WT	♀	9
809	TG	♀	4	0.17	0.03			67	WT	♀	9
814	TG	♀	4	0.13	0.01			78	WT	♂	4
817	TG	♂	4	0.19	0.06			85	WT	♂	4
823	TG	♀	4	0.27	0.08			86	WT	♀	4
824	TG	♀	4	0.19	0.05			87	WT	♀	4
825	TG	♂	4	0.27	0.1
826	TG	♂	4	0.16	0.01
829	TG	♀	4	0.27	0.1
830	TG	♀	4	0.17	0.02
834	TG	♂	6	0.2	0.04
838	TG	♀	6	0.27	0.1
