## Supplementary material for "Bimolecule detection for Extracellular Vesicle Screening": Table S3

### Sheet: healthy person and lung cancer 
	Table S3. Clinical data of Healthy person and lung cancer patients providing serum
	No.	ID	Sex	Age	State	Tumor size (mm)	CEA（ng/ml）	SCC（ng/ml）
	H1	CHC647	M	62	healthy	-	-	-
	H2	CHC652	F	54	healthy	-	-	-
	H3	CHC653	F	66	healthy	-	-	-
	H4	CHC731	F	65	healthy	-	-	-
	H5	CHC743	F	64	healthy	-	-	-
	H6	CHC754	M	68	healthy	-	-	-
	H7	CHC861	F	78	healthy	-	-	-
	H8	CHC867	M	62	healthy	-	-	-
	H9	CHC902	M	64	healthy	-	-	-
	H10	CHC914	F	61	healthy	-	-	-
	H11	CHC915	M	65	healthy	-	-	-
	H12	CHC941	F	60	healthy	-	-	-
	LC1	NB13070901	M	70	Lung cancer (adenocarcinoma)	N.D.	N.D.	N.D.
	LC2	NB15042102	F	78	Lung cancer (adenocarcinoma)	N.D.	N.D.	N.D.
	LC3	NB16042504	M	77	Lung cancer (N.D.)	N.D.	N.D.	N.D.
	LC4	NB16052701	M	75	Lung cancer (Squamous cell carcinoma)	N.D.	N.D.	N.D.
	LC5	NB16071906	F	86	Lung cancer (N.D.)	N.D.	N.D.	N.D.
	LC6	NB16120704	F	77	Lung cancer (adenocarcinoma)	N.D.	N.D.	N.D.
	LC7	IKA-A7	F	60	Lung cancer (N.D.)	19.6667	3.9	0.1
	LC8	IKA-A8	M	56	Lung cancer (N.D.)	N.D.	1.8	1.8
	LC9	IKA-A9	M	74	Lung cancer (N.D.)	35	2.3	1.1
	LC10	IKA-A10	M	64	Lung cancer (N.D.)	2	4.2	1
	LC11	IKA-A11	F	69	Lung cancer (N.D.)	32	52.7	0.3
	LC12	IKA-A12	M	58	Lung cancer (N.D.)	14	2.5	N.D.
							Positive>5.0 ng/ml	Positive>1.5 ng/ml
							N.D.= No Data
